# Synora: vector-based boundary detection for spatial omics

**DOI:** 10.64898/2026.02.26.708395

**Authors:** Jun-Teng Li, Zhuoran Liang, Zhe Fu, Haojie Chen, Ye-Lin Liang, Na Liu, Qi-Nian Wu, Zekun Liu, Yongqiang Zheng, Jihui Huo, Xiaoxing Li, Zhi-Xiang Zuo, Qi Zhao, Ze-Xian Liu

## Abstract

Tumor–stroma boundaries are critical microenvironmental niches where malignant and non-malignant cells exchange signals that shape invasion, immune modulation and therapeutic response. Spatial omics platforms now resolve these interfaces at single-cell scale, but computational boundary detection remains challenging because heterogeneous neighborhoods can arise either from true compartment interfaces or from unstructured immune infiltration. Here we present Synora, a modality-agnostic computational framework that identifies tumor boundaries using only cell coordinates and binary tumor/non-tumor annotations, making it readily applicable across a broad range of spatial omics modalities. Synora introduces ‘orientedness’, a novel metric that quantifies directional neighborhood asymmetry and distinguishes true boundary cells, where neighbors are spatially segregated by type, from infiltrated regions where cell types intermingle randomly. By integrating orientedness with traditional diversity measures into a unified BoundaryScore, Synora achieves robust boundary identification across synthetic datasets with ground-truth boundaries, maintaining performance under realistic perturbations including 50% missing cells and 25% infiltration. Application to 15 Visium HD spatial transcriptomic datasets across multiple cancer types reveals consistent boundary-enriched gene signatures and cell-type spatial gradients. Validation on a CODEX multiplexed protein dataset demonstrates that Synora’s precise boundary identification enables discovery of clinically relevant cellular neighborhoods and disease-associated spatial patterns missed by frequency-based approaches. Synora enables boundary-aware spatial analyses by making tissue interfaces quantifiable from minimal inputs, helping to standardize interface detection and comparison across spatial omics platforms and biological contexts.
