## Supplementary Table 2 for "Synora: vector-based boundary detection for spatial omics"

### Sheet: s2
Cancer type	Pathway	Fold enrichment	P value
BRCA	Epithelial mesenchymal transition (EMT)	2.7	0.014
BRCA	TGF-β signaling pathway	3.3	0.061
BRCA	Cytokine-cytokine receptor interaction	2.9	0.011
BRCA	Chemokine signaling pathway	0.63	0.8
OC	Angiogenesis	8.1	0.12
OC	Cytokine-cytokine receptor interaction	1.1	0.6
OC	Chemokine signaling pathway	1.7	0.45
CRC	Epithelial mesenchymal transition (EMT)	0.89	0.66
CRC	TGF-β signaling pathway	2.9	0.028
CRC	Cytokine-cytokine receptor interaction	1.1	0.5
CRC	Chemokine signaling pathway	1.7	0.18
LUAD	Angiogenesis	12	8.8e-06
LUAD	Epithelial mesenchymal transition (EMT)	12	5.3e-29
LUAD	TGF-β signaling pathway	1	0.62
LUAD	Cytokine-cytokine receptor interaction	1.1	0.49
LUAD	Chemokine signaling pathway	1.2	0.51
PCa	Angiogenesis	10	9.4e-05
PCa	Epithelial mesenchymal transition (EMT)	9.1	5.6e-18
PCa	TGF-β signaling pathway	4.7	0.01
PCa	Cytokine-cytokine receptor interaction	1.3	0.41
PCa	Chemokine signaling pathway	0.67	0.78
