## Supplementary Table 3 for "Synora: vector-based boundary detection for spatial omics"

### Sheet: sheet 1
Sample abbreviation	Sample name	Disease state	Gender	Age	Stage	Slide serial number	Product	Preservation method	Nest specificity (Synora parameter)
BRCA1	Visium_HD_Human_Breast_Cancer_Fixed_Frozen	Breast Cancer (Invasive Ductal Carcinoma)	Female	76	/	H1-BYFBQ82	HD Spatial Gene Expression	Fixed Frozen	0.6
BRCA2	Visium_HD_Human_Breast_Cancer_Fresh_Frozen	Breast Cancer (Ductal Carcinoma In Situ)	Female	58	/	H1-GPWTZY6	HD Spatial Gene Expression	Fresh Frozen	0.7
BRCA3	Visium_HD_FF_Human_Breast_Cancer	Breast Cancer	Female	/	/	H1-649ZJJX	HD Spatial Gene Expression	Fresh Frozen	0.3
CRC1	Visium_HD_Human_Colon_Cancer_P5	Colorectal Cancer (Adenocarcinoma)	Female	58	IVA	H1-B77777H	HD Spatial Gene Expression	FFPE	0.9
CRC2	Visium_HD_Human_Colon_Cancer	Colorectal Cancer (Adenocarcinoma)	Male	60	N/A	H1-VM2JXXK	HD Spatial Gene Expression	FFPE	0.9
CRC3	Visium_HD_Human_Colon_Cancer_P1	Colorectal Cancer (Adenocarcinoma)	Female	72	IIA	H1-YD7CDZK	HD Spatial Gene Expression	FFPE	0.8
LUAD1	Visium_HD_Human_Lung_Cancer_post_Xenium_Prime_5K_Experiment2	Lung Cancer (Invasive Acinar Adenocarcinoma)	/	/	IB	H1-JGHRVB7	HD Spatial Gene Expression	FFPE	0.4
LUAD2	Visium_HD_Human_Lung_Cancer_HD_Only_Experiment2	Lung Cancer (Invasive Acinar Adenocarcinoma)	/	/	IB	H1-84QJZFR	HD Spatial Gene Expression	FFPE	0.4
LUAD3	Visium_HD_Human_Lung_Cancer_post_Xenium_v1_Experiment1	Lung Cancer (Invasive Acinar Adenocarcinoma)	/	/	IB	H1-9QZXXNP	HD Spatial Gene Expression	FFPE	0.4
LUAD4	Visium_HD_Human_Lung_Cancer_HD_Only_Experiment1	Lung Cancer (Invasive Acinar Adenocarcinoma)	/	/	IB	H1-9QZXXNP	HD Spatial Gene Expression	FFPE	0.4
OC1	Visium_HD_3prime_Human_Ovarian_Cancer	Ovary Cancer (Clear Cell Adenocarcinoma)	Female	39	/	H1-N3KXRGQ	HD 3’ Spatial Gene Expression	Fresh Frozen	0.2
OC2	Visium_HD_3prime_Human_Ovarian_Cancer_FF_Min_Depth	Ovary Cancer (Papillary Serous Carcinoma)	Female	65	IIA	H1-YQJBZ7X	HD 3’ Spatial Gene Expression	Fresh Frozen	0.85
OC3	Visium_HD_Human_Ovarian_Cancer_FF_Min_Depth	Ovary Cancer (Papillary Serous Carcinoma)	Female	65	IIA	H1-6666KPN	HD Spatial Gene Expression	Fresh Frozen	0.9
PCa	Visium_HD_Human_Prostate_Cancer_FFPE	Prostate Cancer (Adenocarcinoma)	Male	74		H1-KYTT679	HD Spatial Gene Expression	FFPE	0.4
PDAC	Visium_HD_3prime_Human_Pancreatic_Cancer	Pancreatic Cancer	Female	/	/	H1-CWRFYX3	HD 3’ Spatial Gene Expression	Fresh Frozen	0.8
